# The transaminase-ω-amidase pathway is a redox switch in glutamine metabolism that generates α-ketoglutarate

**DOI:** 10.1101/2024.08.28.610061

**Authors:** Niklas Herrle, Pedro F. Malacarne, Timothy Warwick, Alfredo Cabrera-Orefice, Yiheng Chen, Maedeh Gheisari, Souradeep Chatterjee, Matthias S. Leisegang, Tamim Sarakpi, Sarah Wionski, Melina Lopez, Ina Koch, Marcus Keßler, Sabine Klein, Frank Erhard Uschner, Jonel Trebicka, Steffen Brunst, Ewgenij Proschak, Stefan Günther, Mónica Rosas-Lemus, Nina Baumgarten, Stephan Klatt, Thimoteus Speer, Ilka Wittig, Marcel H. Schulz, J. Brent Richards, Ralf Gilsbach, Travis T. Denton, Ingrid Fleming, Luciana Hannibal, Ralf P. Brandes, Flávia Rezende

## Abstract

Oxidative stress is caused by short-lived molecules and metabolic changes belong to the fastest cellular responses. Here we studied how the endothelial cell metabolome reacts to acute oxidative challenges (menadione or H_2_O_2_) to identify redox-sensitive metabolic enzymes. H_2_O_2_ selectively increased α-ketoglutara<u>ma</u>te (αKGM), a largely uncharacterized metabolite produced by glutamine transamination and a yet unrecognized intermediate of endothelial glutamine catabolism. The enzyme nitrilase-like 2 ω-amidase (NIT2) converts αKGM to α-ketoglutarate (αKG). Reversible oxidation of specific cysteine in NIT2 by H_2_O_2_ inhibited its catalytic activity. Furthermore, a variant in the *NIT2* gene that decreases its expression is associated with high plasma αKGM level in humans. Endothelial-specific knockout mice of NIT2 exhibited increased levels of αKGM and impaired angiogenesis. Knockout of NIT2 impaired endothelial cell proliferation and sprouting and induced senescence. In conclusion, we show that the glutamine transaminase-ω-amidase pathway is a metabolic switch in which NIT2 is the redox-sensitive enzyme. The pathway is modulated in humans and functionally important for endothelial glutamine metabolism.
