## Supplementary material for "The transaminase-ω-amidase pathway is a redox switch in glutamine metabolism that generates α-ketoglutarate": Phenome-wide association studies to rs38380303

### Sheet: Suppl. Table 3_rs3830303
Study ID	Trait	Trait Category	P-value	Beta	Odds Ratio	PMID	Author (Year)	N Cases	N Overall	Has sumstats
FINNGEN_R6_O15_DELIVERY	Delivery	measurement	0.00485	-0.02279	0.9774677304450157		FINNGEN_R6	77820	147061	TRUE
FINNGEN_R6_K11_HERNIA	Hernia	phenotype	0.00348	-0.02832	0.9720772523048448		FINNGEN_R6	34119	260405	TRUE
FINNGEN_R6_O15_DELIV_SPONT	Single spontaneous delivery	Uncategorised	0.00463	-0.02348	0.9767935103436933		FINNGEN_R6	71075	140316	TRUE
FINNGEN_R6_M13_HALLUXVALGUS	Hallux valgus (acquired)	phenotype	0.00265	0.05271	1.05412e+16		FINNGEN_R6	10111	183525	TRUE
FINNGEN_R6_R18_MOUTH_BREAT	Mouth breathing	phenotype	0.00497	-0.04616	0.9548891677006492		FINNGEN_R6	8922	259648	TRUE
FINNGEN_R6_ST19_COMPLICATIO_INTERNAL_ORTHOPA_PROSTHET_DEVICES_IMPLANTS_GRAFTS	Complications of internal orthopaedic prosthetic devices	implants and grafts""	injury, poisoning or other complication	0.00474	-0.06869	0.9336160562000076		FINNGEN_R6	3966	240541	TRUE
FINNGEN_R6_K11_ANOMALI_DENTAL_ARCH_RELATIONS1	Anomalies of dental arch relationship	phenotype	0.00474	0.10583	1.11163e+16		FINNGEN_R6	1605	260405	TRUE
FINNGEN_R6_O15_ABORT_FAILED	Failed attempted abortion	reproductive system or breast disease	0.0044	-0.28966	0.7485180204460782		FINNGEN_R6	216	105954	TRUE
FINNGEN_R6_K11_UMBHER	Umbilical hernia	phenotype	0.00165	-0.06892	0.9334013491993333		FINNGEN_R6	5116	231402	TRUE
FINNGEN_R6_E4_SHORT	Short stature	not elsewhere classified""	phenotype	0.00108	0.27698	1.31914e+16		FINNGEN_R6	339	251326	TRUE
FINNGEN_R6_H7_KERATOCONUS	Hereditary corneal dystrophies	Uncategorised	0.00365	-0.21214	0.8088514504363247		FINNGEN_R6	408	249140	TRUE
GCST90025952	Apolipoprotein B levels	measurement	0.0021	-0.00644861		PMID:34226706	Barton AR		435744	TRUE
FINNGEN_R6_H7_CORNEALOTH	Other disorders of cornea	disease of visual system	0.00413	-0.11298	0.8931685233078491		FINNGEN_R6	1446	250178	TRUE
FINNGEN_R6_H7_OTHIRISCILIARY	Other disorders of iris and ciliary body	disease of visual system	0.00283	-0.22358	0.799650917235266		FINNGEN_R6	393	249125	TRUE
GCST90025954	Direct low density lipoprotein cholesterol levels	measurement	0.002	-0.0067245		PMID:34226706	Barton AR		437068	TRUE
FINNGEN_R6_E4_DMNAS	Unspecified diabetes	pancreas disease	0.00311	0.06927	1.07173e+16		FINNGEN_R6	4777	219937	TRUE
FINNGEN_R6_M13_DUPUTRYEN	Palmar fascial fibromatosis [Dupuytren]	cell proliferation disorder	0.00289	0.08167	1.0851e+16		FINNGEN_R6	3248	200972	TRUE
FINNGEN_R6_M13_CERVICALGIA	Cervicalgia	phenotype	0.00172	-0.07515	0.927604335242196		FINNGEN_R6	4043	198332	TRUE
FINNGEN_R6_K11_HAEMORR	Haemmorrhoids and perianal venous thrombosis	cardiovascular disease	0.00226	0.07152	1.07414e+16		FINNGEN_R6	4534	220490	TRUE
FINNGEN_R6_K11_OPEN_BITE	Open bite	phenotype	0.00305	0.1994	1.22067e+16		FINNGEN_R6	497	260405	TRUE
FINNGEN_R6_CD2_PRIMARY_LYMPHOID_HEMATOPOIETIC_NAS	Other and unspecified malignant neoplasms of lymphoid	haematopoietic and related tissue""	cell proliferation disorder	0.000821	-0.41328	0.6614770433233974		FINNGEN_R6	145	260405	TRUE
FINNGEN_R6_CD2_PRIMARY_LYMPHOID_HEMATOPOIETIC_NAS_EXALLC	Other and unspecified malignant neoplasms of lymphoid	haematopoietic and related tissue (controls excluding all cancers)""	cell proliferation disorder	0.000814	-0.41275	0.6618277190772248		FINNGEN_R6	145	209279	TRUE
