## Supplementary material for "The transaminase-ω-amidase pathway is a redox switch in glutamine metabolism that generates α-ketoglutarate": Phenome-wide association studies to rs277627

### Sheet: rs277627
Study ID	"Trait"	"Trait Category"	"P-value"	"Beta"	"Odds Ratio"	"PMID"	"Author (Year)"	"N Cases"	"N Overall"	"Has sumstats"
FINNGEN_R6_O15_DELIVERY	"Delivery"	"measurement"	0.00495	-0.02272	0.9775361555809987		"FINNGEN_R6"	77820	147061	TRUE
FINNGEN_R6_K11_HERNIA	"Hernia"	"phenotype"	0.00345	-0.02833	0.9720675315809254		"FINNGEN_R6"	34119	260405	TRUE
FINNGEN_R6_O15_DELIV_SPONT	"Single spontaneous delivery"	"Uncategorised"	0.00472	-0.02342	0.9768521197125773		"FINNGEN_R6"	71075	140316	TRUE
FINNGEN_R6_M13_HALLUXVALGUS	"Hallux valgus (acquired)"	"phenotype"	0.00254	0.05289	1.05431e+16		"FINNGEN_R6"	10111	183525	TRUE
FINNGEN_R6_K11_ANOMALI_DENTAL_ARCH_RELATIONS1	"Anomalies of dental arch relationship"	"phenotype"	0.00448	0.10647	1.11234e+16		"FINNGEN_R6"	1605	260405	TRUE
GCST90000292	"Myocardial fractal dimension (slice 6)"	"measurement"	0.00166188129602427	0.0016859		"PMID:32814899"	"Meyer HV"		18096	TRUE
FINNGEN_R6_O15_ABORT_FAILED	"Failed attempted abortion"	"reproductive system or breast disease"	0.00443	-0.28935	0.7487500970024241		"FINNGEN_R6"	216	105954	TRUE
GCST90038637	"Hypothyroidism or myxedema"	"endocrine system disease"	0.00049	0.00146541	1.00147e+16	"PMID:33959723"	"Donertas HM"	23497	484598	TRUE
SAIGE_771_1	"Swelling of limb"	"Uncategorised"	0.00139	0.07190000000000003	1.07455e+16		"UKB SAIGE"	4663	408131	TRUE
GCST90026117	"Alpha-ketoglutaramate levels"	"measurement"	0.0003794	0.0323		"PMID:33437055"	"Panyard DJ"		291	TRUE
FINNGEN_R6_K11_UMBHER	"Umbilical hernia"	"phenotype"	0.00177	-0.06845	0.9338401509437892		"FINNGEN_R6"	5116	231402	TRUE
NEALE2_6153_100	"None of the above | medication for cholesterol	blood pressure	diabetes	or take exogenous hormones"	"Uncategorised"	0.00402999	-0.021065511008990647	0.9791548170482752		"UKB Neale v2"	59810	193148	TRUE
NEALE2_41221_0	"Spontaneous vertex | delivery methods"	"Uncategorised"	0.00258574	0.10212714162370434	1.10752e+16		"UKB Neale v2"	3512	8019	TRUE
FINNGEN_R6_E4_SHORT	""Short stature	not elsewhere classified""	"phenotype"	0.00107	0.27704	1.31922e+16		"FINNGEN_R6"	339	251326	TRUE
GCST90038635	"Thyroid problem (not cancer)"	"endocrine system disease"	0.0027	0.00143695	1.00144e+16	"PMID:33959723"	"Donertas HM"	28254	484598	TRUE
SAIGE_771	"Musculoskeletal symptoms referable to limbs"	"Uncategorised"	0.00218	0.06370000000000008	1.06577e+16		"UKB SAIGE"	5493	408961	TRUE
SAIGE_474_1	"Acute tonsillitis"	"Uncategorised"	0.00315	-0.181	0.8344353586957896		"UKB SAIGE"	614	390659	TRUE
GCST007430	"Peak expiratory flow"	"measurement"	0.00017	-0.0102		"PMID:30804560"	"Shrine N"		321047	TRUE
NEALE2_3414	"Hip pain for 3+ months"	"phenotype"	0.00154179	0.057769899871202054	1.05947e+16		"UKB Neale v2"	8758	40061	TRUE
NEALE2_2217_raw	"Age started wearing glasses or contact lenses"	"disease of visual system"	0.0000791206	0.179082			"UKB Neale v2"		310992	TRUE
SAIGE_571_6	"Primary biliary cirrhosis"	"cell proliferation disorder"	0.00361	-0.278	0.7572968215143355		"UKB SAIGE"	254	400309	TRUE
FINNGEN_R6_H7_KERATOCONUS	"Hereditary corneal dystrophies"	"Uncategorised"	0.00371	-0.21166	0.8092397923271317		"FINNGEN_R6"	408	249140	TRUE
GCST90002412	"Low density lipoprotein cholesterol levels"	"measurement"	0.0042	-0.0058865		"PMID:32493714"	"Klimentidis YC"		431167	TRUE
GCST90006888	"Chlamydia trachomatis momp D antibody levels"	"measurement"	0.00403541	-0.119145		"PMID:33204752"	"Butler-Laporte G"		1371	TRUE
FINNGEN_R6_H7_CORNEALOTH	"Other disorders of cornea"	"disease of visual system"	0.00419	-0.11275	0.8933739756943287		"FINNGEN_R6"	1446	250178	TRUE
NEALE2_102_raw	"Pulse rate	automated reading"	"measurement"	0.00122571	-0.0946413			"UKB Neale v2"		340162	TRUE
FINNGEN_R6_H7_OTHIRISCILIARY	"Other disorders of iris and ciliary body"	"disease of visual system"	0.00277	-0.22398	0.7993311208319166		"FINNGEN_R6"	393	249125	TRUE
GCST90012110	"Sex hormone-binding globulin levels adjusted for BMI"	"measurement"	0.0047	-0.00233577		"PMID:32042192"	"Ruth KS"		368929	TRUE
GCST90012106	"Sex hormone-binding globulin levels adjusted for BMI"	"measurement"	0.0011	-0.00418668		"PMID:32042192"	"Ruth KS"		188908	TRUE
NEALE2_20003_1141195224	"Formoterol | treatment/medication code"	"measurement"	0.00153844	0.4680636886352727	1596899103773000		"UKB Neale v2"	106	361141	TRUE
GCST90038604	"Hypertension"	"cardiovascular disease"	0.0013	0.00291619	1.00292e+16	"PMID:33959723"	"Donertas HM"	129909	484598	TRUE
GCST90010229	"Interleukin-6 receptor subunit alpha levels"	"measurement"	0.00009849879	-0.1667629		"PMID:33303764"	"Gilly A"		1323	TRUE
FINNGEN_R6_E4_DMNAS	"Unspecified diabetes"	"pancreas disease"	0.0031	0.06924	1.07169e+16		"FINNGEN_R6"	4777	219937	TRUE
FINNGEN_R6_M13_DUPUTRYEN	"Palmar fascial fibromatosis [Dupuytren]"	"cell proliferation disorder"	0.00255	0.08267	1.08618e+16		"FINNGEN_R6"	3248	200972	TRUE
FINNGEN_R6_M13_CERVICALGIA	"Cervicalgia"	"phenotype"	0.00174	-0.07503	0.9277156544414434		"FINNGEN_R6"	4043	198332	TRUE
FINNGEN_R6_F5_PSYCHDEV	"Disorders of psychological developtment"	"nervous system disease"	0.00472	-0.0918	0.9122875888183186		"FINNGEN_R6"	2310	260405	TRUE
NEALE2_100580	"Alcohol consumed"	"Uncategorised"	0.00457996	-0.03779828225959964	0.9629071567580246		"UKB Neale v2"	25436	51427	TRUE
NEALE2_20544_13	"Psychological over-eating or binge-eating | mental health problems ever diagnosed by a professional"	"nervous system disease"	0.00309025	-0.20053057800749713	0.8182964677676425		"UKB Neale v2"	504	117707	TRUE
GCST90014033	"Haemorrhoidal disease"	"cardiovascular disease"	0.001826	0.0131	1.01319e+16	"PMID:33888516"	"Zheng T"	218920	944133	TRUE
FINNGEN_R6_K11_HAEMORR	"Haemmorrhoids and perianal venous thrombosis"	"cardiovascular disease"	0.00238	0.07114	1073731537761560		"FINNGEN_R6"	4534	220490	TRUE
NEALE2_6154_6	"Laxatives (e.g. dulcolax	senokot) | medication for pain relief	constipation	heartburn"	"Uncategorised"	0.00139253	-0.04837715552089903	0.9527743751889025		"UKB Neale v2"	10307	357084	TRUE
NEALE2_709	"Number in household"	"Uncategorised"	0.00150998	0.00532831			"UKB Neale v2"		358963	TRUE
FINNGEN_R6_K11_OPEN_BITE	"Open bite"	"phenotype"	0.00308	0.19914	1.22035e+16		"FINNGEN_R6"	497	260405	TRUE
NEALE2_20524	"Sexual interference by partner or ex-partner without consent as an adult"	"Uncategorised"	0.00119604	0.00595419			"UKB Neale v2"		117727	TRUE
FINNGEN_R6_CD2_PRIMARY_LYMPHOID_HEMATOPOIETIC_NAS	""Other and unspecified malignant neoplasms of lymphoid	haematopoietic and related tissue""	"cell proliferation disorder"	0.000836	-0.41242	0.662046158265004		"FINNGEN_R6"	145	260405	TRUE
GCST90012113	"Total testosterone levels"	"measurement"	0.00043	-0.0104387		"PMID:32042192"	"Ruth KS"		194453	TRUE
FINNGEN_R6_CD2_PRIMARY_LYMPHOID_HEMATOPOIETIC_NAS_EXALLC	""Other and unspecified malignant neoplasms of lymphoid	haematopoietic and related tissue (controls excluding all cancers)""	"cell proliferation disorder"	0.000829	-0.41192	0.6623772641137006		"FINNGEN_R6"	145	209279	TRUE
SAIGE_210	"Benign neoplasm of lip	oral cavity	and pharynx"	"Uncategorised"	0.0044	-0.138	0.8710986917457983		"UKB SAIGE"	984	407805	TRUE
GCST90026094	"3-ureidopropionate levels"	"measurement"	0.0009747	-0.0611		"PMID:33437055"	"Panyard DJ"		291	TRUE
